# Neuroligin-mediated neurodevelopmental defects are induced by mitochondrial dysfunction and prevented by lutein in *C. elegans*

**DOI:** 10.1101/2020.02.20.957225

**Authors:** Silvia Maglioni, Alfonso Schiavi, Marlen Melcher, Vanessa Brinkmann, Zhongrui Luo, Anna Laromaine, Nuno Raimundo, Joel N Meyer, Felix Distelmaier, Natascia Ventura

## Abstract

Complex I deficiency represents the most frequent pathogenetic cause of human mitochondriopathies. Therapeutic options for these neurodevelopmental life-threating disorders do not exist, partly due to the scarcity of appropriate model systems to study them. *Caenorhabditis elegans* is a genetically tractable model organism widely used to investigate neuronal pathologies. Here, we generated new *C. elegans* models for mitochondriopathies and showed that depletion of Complex I subunits recapitulates biochemical, cellular and neurodevelopmental aspects of the human diseases. Two models, *nuo-5*/NDUFS1- and *lpd-5*/NDUFS4-depleted animals, were exploited for a suppressor screening that identified lutein for its ability to rescue animals’ neurodevelopmental deficits. We uncovered overexpression of synaptic neuroligins as an evolutionarily conserved consequence of mitochondrial dysfunction, which we found to mediate an early cholinergic defect in *C. elegans*. We showed lutein exerts its beneficial effects by restoring neuroligin expression independently from its antioxidant activity, thus pointing to a possible novel pathogenetic target for the human disease.
