## Supplementary Table 8 for "Neuroligin-mediated neurodevelopmental defects are induced by mitochondrial dysfunction and prevented by lutein in *C. elegans*"

### Sheet: List of genes heatmap
C53A5.13		row 1 to 162 correnspond to column 1 to 162 of the heatmap in Fig 5B
C53A5.13_dup1
Y116A8C.13
Y116A8C.13_dup1
F23C8.5
hrpu-1
hrpu-1_dup1
T01B10.13
gbf-1
Y108F1.5
nlg-1
K02E7.10
spat-1
C33E10
W04A45
Y41C4A.6
C29A12.18
T22B2.3
Y54G2A.48
B0310.2
grd-8
F54C1.1
arrd-22
Y37H9A.1
fbxc-30
oac-23
F46G10.2
fbxa-211
rab-33
K06A4.7
mrpl-13
acds-10
F53B2.5
nlp-40
C37A2.8
cyp-33E1
R11F4.1
Y55F3BR.1
F33E2.10
sre-32
sulp-2
T04F3.9
Y39A1A.9
B0035.1
R04B5.1
T16G12.6
nhr-55
F54D5.9
parg-2
Y38E10A.8
F31C3.6_dup1
F31C3.6_dup2
T01B4.3
F53F8.4
C44C1.1
ZK84.1
ZK550.2
fbxa-213
F41G3.10
npp-10
Y53F4B.19
T01D3.1
anr-57
srsx-11
srj-49
vps-35
C50A2.3
C50A2.3_dup1
imb-1
trpp-10
srt-4
Y62H9A.7
math-3
rop-1
F33H2.6
Y59E1B.1
F46F2.3
prp-8
igeg-1
Y47G6A.32
Y59A8B.8
F35G2.1
F35G2.1_dup1
C39D10.6
rnp-2
C09D4.4
C09D4.4_dup1
C09D4.4_dup2
nlp-19
srz-15
C30G12.1
C30G12.1_dup1
arc-1
slo-1
nhx-1
hpo-38
mys-2
mys-2_dup1
clec-53
sra-28
C26E1.2
Y113G7B.27
Y113G7B.27_dup1
cdc-25.4 - pri-1
ferl-1
saeg-1
K09B11.5
K09B11.5_dup1
srbc-77
ubxn-2
ubxn-2_dup1
scl-3
unc-10
unc-10_dup1
M163.17
Y66D12A.1
tat-6
nhr-116
Y69A2AL2
slc-17.7
F57B1.1
ift-139
ift-139_dup1
F23H11.4
clec-25
T04A11.2
T04A11.5
F26A1.18
F26A1.17
F26A1.8
srsx-15
C48B4.3
str-99
elo-5
pig-1
alh-6
alh-6_dup1
fbxa-2
Y27F2A.11
csr-1
T06D8.10
F53B3.10
K03H9.3
F54C8.4
Y106G6D.3
F47E1.8
vab-8
vab-8_dup1
wrn-1
C15H7.7
mus-81
F02G3.5
F19H6.6
sdz-16
Y51A2D.7
Y51A2D.7_dup1
str-208
C13A2.7
ppfr-1
ppfr-1_dup1
ppfr-1_dup2
ppfr-1_dup3
